# Quantifying cells : moderately increasing stomatal density through overexpressing *FSTOMAGEN* improved the biomass of *Arabidopsis*

**DOI:** 10.1101/2025.06.27.661899

**Authors:** Yong-yao Zhao

## Abstract

Stomata are the pores on plant surface, and these tiny pores are responsible for the flow of gas between plants and atmosphere. Currently, whether quantifying stomatal density to a moderately high level via genetical manipulation could improve *Arabidopsis* biomass remains unknown.

The Arabidopsis transgenic lines with increased stomatal density were acquired through overexpressing a gene (the homologs of *STOMAGEN, FSTOMAGEN*, the homologs in *Flaveria*). The biomass of *Arabidopsis* transgenic lines with intermediate stomatal density increased. Compared with the other lines, the biomass of the transgenic lines with excessive stomatal density exhibited no difference or decrease. There was a positive and significant correlation between biomass and relative water content. During the earlier phase of growth, the leaf growth rate and leaf area of the lines with higher stomatal density was faster and larger respectively, and there was a significant linear relationship between stomatal density and leaf growth rate and a strong linear relationship between stomatal density and leaf area, which was in agreement with the notion that more stomata indicated faster CO_2_ assimilation and then faster accumulation of biomass, although it occurs in earlier phase. This suggested that the increased biomass was attributed to the earlier phase.

Results indicated that finely tuning stomatal density could improve *Arabidopsis* biomass by genetically manipulating *FSTOMAGEN*. The functions of *STOMAGEN* homologs are extremely conserved in the evolution, thus it is promising that this genetically modified strategy could be applied in other species, which benefits the reduction of the concentration of atmosphere CO_2_ and the production.
