## Supplementary file for "Quantifying cells : moderately increasing stomatal density through overexpressing *FSTOMAGEN* improved the biomass of *Arabidopsis*"

### Sheet: Sheet1
Line	30	9	12	11	14	4	5	15	8		fresh weight
replicate 1	0.745	1.536	3.006	1.732	1.665	1.94	1.991	1.271	1.585
replicate 2	0.788	2.06	2.769	2.303	1.276	1.363	1.578	1.149	1.866
replicate 3	1.3583	2.428	3.201	2.569	1.948	2.755	1.99	2.011	2.373
P value	0.0161574	0.428425	0.00802062	0.242228	0.180076	0.437461	0.379317	0.130226
Line	30	9	12	11	14	4	5	15	8		dry weigh
replicate 1	0.13	0.22	0.39	0.28	0.28	0.28	0.29	0.2	0.22
replicate 2	0.17	0.31	0.36	0.36	0.2	0.2	0.26	0.22	0.27
replicate 3	0.24	0.36	0.38	0.37	0.31	0.42	0.28	0.29	0.31
P value	0.0521119	0.284976	0.00805273	0.071928	0.470206	0.327962	0.367209	0.235431
Line	30	9	12	11	14	4	5	15	8		water content
replicate 1	0.825503	0.856771	0.870259	0.838337	0.831832	0.85567	0.854345	0.842644	0.861199
replicate 2	0.784264	0.849515	0.869989	0.843682	0.84326	0.853265	0.835234	0.808529	0.855305
replicate 3	0.823309	0.85173	0.881287	0.855975	0.840862	0.84755	0.859296	0.855793	0.869364
P value	0.0110078	0.057051	0.0487672	0.0368147	0.0060849	0.0536829	0.107841	0.0736506
